# Genome size distributions in bacteria and archaea are strongly linked to phylogeny

**DOI:** 10.1101/2021.12.15.472816

**Authors:** Carolina A. Martinez-Gutierrez, Frank O. Aylward

## Abstract

The evolutionary forces that determine genome size in bacteria and archaea have been the subject of intense debate over the last few decades. Although the preferential loss of genes observed in prokaryotes is explained through the deletional bias, factors promoting and preventing the fixation of such gene losses remain unclear. Moreover, statistical analyses on this topic have typically been limited to a narrow diversity of bacteria and archaea without considering the potential bias introduced by the shared recent ancestry of many lineages. In this study, we used a phylogenetic generalized least-squares (PGLS) analysis to evaluate the effect of different factors on the genome size of a broad diversity of bacteria and archaea. We used dN/dS to estimate the strength of purifying selection, and 16S copy number as a proxy for ecological strategy, which have both been postulated to play a role in shaping genome size. After model fit, Pagel’s lambda indicated a strong phylogenetic signal in genome size, suggesting that the diversification of this trait is strongly influenced by shared evolutionary histories. As a predictor variable, dN/dS showed a poor predictability and non-significance when phylogeny was considered, consistent with the view that genome reduction can occur under either weak or strong purifying selection depending on the ecological context. Copies of 16S rRNA showed poor predictability but maintained significance when accounting for non-independence in residuals, suggesting that ecological strategy as approximated from 16S rRNA copies might play a minor role in genome size variation. Altogether, our results indicate that genome size is a complex trait that is not driven by any singular underlying evolutionary force, but rather depends on lineage- and niche-specific factors that will vary widely across bacteria and archaea.

**Author Summary:** The evolutionary forces driving genome size in bacteria and archaea have been subject to debate during the last decades. Independent comparative analyses have suggested that unique variables, such as the strength of selection, environmental complexity, and mutation rate, are the main drivers of this trait, which complicates generalizations across the Tree of Life. Here, we applied a phylogeny-based statistical approach to assess how tightly genome size is linked to evolutionary history in bacteria and archaea. Moreover, we also evaluated the predictability of genome size from the strength of purifying selection and ecological strategy on a broad diversity of bacteria and archaea genomes. Our approach indicates that genome size in prokaryotes is strongly dependent on phylogenetic history, and that genome size is the result of the interaction of variables like past events, current selection regimes, and environmental complexity that are clade dependent.
