## Supplemental File 2 for "Genome size distributions in bacteria and archaea are strongly linked to phylogeny"

Genome	Genus	Mediandnds	Meandnds	Genome_Size_Mbp	rrn_Operon_Copies
GCF_005893125.1	Nonomuraea	0.08925	0.0988656522	14.334648	1
GCF_003967355.1	Embleya	0.0655	0.0835119658	12.054215	1
GCF_003387475.1	Kutzneria	0.1222	0.1381689655	11.968322	1
GCF_000826545.1	Kibdelosporangium	0.0766	0.0915477124	11.752342	2
GCF_003611695.1	Corallococcus	0.0979	0.1075065015	10.793792	1
GCF_003148685.1	Actinoplanes	0.0916	0.1037252174	10.797414	1
GCF_001613065.1	Nocardia	0.0936	0.1080612162	10.520083	1
GCF_001552175.1	Spirillospora	0.1174	0.1347210435	10.258935	1
GCF_002368275.1	Aulosira	0.0544	0.0632454172	10.126555	5
GCF_004339745.1	Paraburkholderia	0.0495	0.058168254	9.968587	7
GCF_000744705.1	Streptacidiphilus	0.1488	0.1589695652	9.915093	9
GCF_002368435.1	Tolypothrix	0.0902	0.1006887043	9.848021	5
GCF_001767235.1	Moorea	0.1313	0.1455090909	9.708656	2
GCF_000955785.1	Cupriavidus	0.074	0.0792470852	9.49001	1
GCF_003350445.1	Lentzea	0.08965	0.1027555556	9.468454	1
GCA_001570385.1	Microtetraspora	0.0764	0.0861018692	9.275754	1
GCF_900101905.1	Myxococcus	0.09355	0.1027370166	9.240716	1
GCF_900111745.1	Stigmatella	0.0767	0.103772	9.217225	1
GCF_004342025.1	Kribbella	0.0971	0.1128069869	9.146758	1
GCF_002994615.1	Enhygromyxa	0.114	0.1222894737	9.010436	1
GCF_005795905.1	Streptomyces	0.0974	0.1148540489	9.010366	6
GCF_000411975.1	Amycolatopsis	0.08535	0.0981589404	8.920384	1
GCF_000316665.1	Rivularia	0.071	0.082721645	8.728773	3
GCA_002796835.1	Elainella	0.0454	0.0503327273	8.702141	1
GCF_000739655.1	Verrucomicrobium	0.0365	0.0445027027	8.693933	1
GCF_002368035.1	Nostoc	0.08	0.0907536806	8.59004	3
GCA_005792355.1	Opitutus	0.07825	0.0880043478	8.416821	1
GCF_001570605.1	Herbidospora	0.0894	0.0980339806	8.282092	1
GCF_900100395.1	Nonomuraea	0.08375	0.0953188312	8.267594	1
GCF_000374025.1	Spirosoma	0.04585	0.0538177215	8.129284	1
GCF_000482245.1	PCC-7375	0.0459	0.0539210526	8.064168	1
GCA_002706765.1	Gimesia	0.04505	0.0577	7.896062	1
GCF_000828085.2	Scytonema	0.08175	0.092687931	7.893269	3
GCF_000147335.1	Gloeothece	0.0722	0.0833135593	7.841948	3
GCF_004355005.1	Paracraurococcus	0.1115	0.1232205128	7.782305	1
GCA_002862205.1	Rubripirellula	0.03695	0.0496923077	7.774059	1
GCF_000317285.1	Chlorogloeopsis	0.0815	0.0883278261	7.751745	1
GCF_001545075.1	Caballeronia	0.0735	0.0780045259	7.714803	1
GCA_003994795.1	Cylindrospermum	0.0812	0.0984543103	7.704857	5
GCF_002290065.1	Chitinophaga	0.05915	0.0672937888	7.661303	3
GCF_003858645.1	Larkinella	0.0375	0.042534188	7.652494	1
GCF_004339565.1	Pseudonocardia	0.1163	0.1285063063	7.567994	3
GCA_003990705.1	Anabaenopsis	0.0495	0.0693037736	7.527697	4
GCF_003205575.1	Kitasatospora	0.13435	0.1488066667	7.45577	1
GCF_002901265.1	Rhodopirellula	0.1075	0.1069928571	7.401563	1
GCF_002914525.1	Rhizobium	0.0646	0.0714026115	7.268818	1
GCF_000009705.1	Trichormus	0.0659	0.0736398724	7.211789	4
GCF_003626655.1	Micromonospora	0.0919	0.1072236686	7.182425	1
GCF_002967765.1	Blastopirellula	0.09	0.1104677419	7.124707	1
GCF_000262405.1	Microvirga	0.06085	0.0724801724	7.082538	1
GCF_000317695.1	Anabaena	0.07715	0.0850859649	7.063285	4
GCF_002266465.2	Bradyrhizobium	0.08245	0.0916817227	7.039503	1
GCF_003797765.1	Ramlibacter	0.101	0.1027114583	6.980851	1
GCF_000236565.1	Pseudaminobacter	0.09125	0.0935451923	6.968952	1
GCF_000317435.1	Calothrix	0.0663	0.0731157635	6.960392	4
GCF_000341185.1	Nocardiopsis	0.15465	0.1731212963	6.90875	1
GCF_000317205.1	Fischerella	0.07135	0.0840701357	6.902954	1
GCF_000332155.1	Kamptonema	0.0854	0.0959947917	6.89406	1
GCF_002021565.1	Paenibacillus	0.0652	0.0711845041	6.890642	1
GCF_003258865.1	Rhodoplanes	0.1084	0.1169787611	6.879536	1
GCF_002007205.1	Ensifer	0.0443	0.0527479452	6.874104	1
GCF_000478195.2	Lyngbya	0.0815	0.0955685393	6.867625	1
GCF_000510685.1	Sinorhizobium	0.047	0.0521905983	6.802256	1
GCF_001610895.1	Paludisphaera	0.1196	0.1271558376	6.784659	4
GCF_005116655.1	Desulfopila	0.05985	0.0693013889	6.702505	1
GCF_000214075.1	Microcoleus	0.1094	0.1233727273	6.698929	1
GCF_000317125.1	Chroococcidiopsis	0.0579	0.09761625	6.689401	3
GCF_000425945.1	Solirubrobacter	0.1416	0.157587619	6.640086	1
GCF_003053805.1	Pseudomonas	0.07	0.0764470943	6.600348	1
GCF_000688095.1	Conexibacter	0.20445	0.2094663043	6.572728	1
GCF_000429625.1	Azospirillum	0.13485	0.1416432515	6.512377	1
GCF_002933815.1	Sphingobacterium	0.0383	0.0472369527	6.473343	1
GCF_900142135.1	Desulfatibacillum	0.06335	0.081577907	6.467702	1
GCF_003952665.1	Bosea	0.0977	0.1040349854	6.454112	2
GCF_001485215.1	Leptolyngbya	0.0464	0.0536268293	6.38631	3
GCF_900114315.1	Roseomonas	0.1606	0.1669228916	6.384459	1
GCF_003054145.1	Pedobacter	0.04085	0.0469231225	6.359826	1
GCF_003293715.1	Pseudoduganella	0.0826	0.0868668588	6.328781	7
GCF_900167535.1	Prosthecobacter	0.06975	0.0820529851	6.292356	1
GCF_000428845.1	Dyadobacter	0.03185	0.039575	6.287614	1
GCF_900114605.1	Tardiphaga	0.04995	0.0524865385	6.226103	2
GCF_002764115.1	Phyllobacterium	0.0397	0.0477054054	6.208009	3
GCF_002294985.1	Mesorhizobium	0.0586	0.0686773649	6.184184	2
GCF_005771675.1	Solirubrum	0.0697	0.074572807	6.177743	1
GCF_001306135.1	Herpetosiphon	0.04145	0.04769	6.140412	1
GCF_000421065.1	Edaphobacter	0.055	0.0664440129	6.136933	1
GCF_002086335.1	Mycobacterium	0.0794	0.0887262295	6.121894	1
GCF_004135585.1	Allosphingosinicella	0.1133	0.124497619	6.07708	3
GCF_000520995.1	Aquimarina	0.0334	0.0400368421	6.056208	1
GCA_003131315.1	Bog-209	0.1008	0.1308781818	6.004649	1
GCA_000961655.1	Desulfatitalea	0.0719	0.0877216216	5.997605	1
GCF_003268475.1	Thermogemmatispora	0.0598	0.0775899563	5.973949	1
GCF_000155595.1	Phormidesmis	0.0544	0.0583511628	5.973558	1
GCF_002896965.1	Novosphingobium	0.0898	0.0972341544	5.966702	1
GCF_000761245.1	Comamonas	0.0816	0.0882268908	5.952523	1
GCA_002344215.1	Arctic95D-9	0.0487	0.0586123457	5.919985	1
GCF_000940995.1	Photobacterium	0.05865	0.0667914773	5.909413	9
GCF_900114245.1	Pseudovibrio	0.0698	0.0799982456	5.845495	1
GCF_002532075.1	Chloroploca	0.0789	0.088742328	5.841167	1
GCF_001904775.1	Nodosilinea	0.06165	0.064816369	5.821893	1
GCF_000016665.1	Roseiflexus	0.0566	0.0640092437	5.801598	2
GCF_001296005.1	Niveispirillum	0.0723	0.0836393365	5.784559	1
GCF_001277295.1	Aphanizomenon	0.0591	0.0764121739	5.782034	5
GCF_002218065.1	Nodularia	0.0758	0.0897061947	5.773538	4
GCF_001953305.1	Cnuella	0.07655	0.0795576923	5.696047	2
GCF_000020365.1	Desulfobacterium	0.0804	0.0942448276	5.657782	6
GCF_000024385.1	Thermomonospora	0.1444	0.152533913	5.639016	4
GCF_003298465.1	Haladaptatus	0.0907	0.1039846975	5.605381	1
GCF_003148805.1	Aminobacter	0.04735	0.0566559322	5.603683	1
GCF_002172675.1	Crocosphaera	0.0551	0.0636891068	5.603457	1
GCF_900129275.1	Arenibacter	0.0326	0.0365576159	5.55191	1
GCF_006575665.1	Echinicola	0.0232	0.0314034783	5.550304	4
GCA_001770815.1	JOSHI-001	0.13345	0.1390842593	5.529298	1
GCF_900105455.1	Tenacibaculum	0.05545	0.0602161765	5.524492	5
GCF_000178975.2	Granulicella	0.0764	0.0922106195	5.503984	1
GCF_001647275.1	Rufibacter	0.051	0.0570740196	5.502314	1
GCF_900167915.1	Rhizorhabdus	0.03395	0.0433272727	5.473339	1
GCF_002355455.1	Stanieria	0.0665	0.0811690265	5.463308	2
GCF_000092105.1	Planctopirus	0.0293	0.0625724771	5.460085	2
GCF_000025325.1	Haloterrigena	0.0719	0.0818068966	5.440782	3
GCF_003576535.1	Nakamurella	0.14535	0.1489840909	5.430123	1
GCF_001969385.1	Salipiger	0.0977	0.0982752294	5.424264	4
GCF_001938985.1	Allorhizobium	0.0767	0.082100578	5.41802	1
GCF_000177255.2	Rhodopseudomonas	0.1158	0.117079646	5.404117	2
GCF_000271665.2	Pelosinus	0.0441	0.0574611429	5.380816	9
GCF_004117055.1	Brevibacillus	0.04575	0.0514991228	5.374818	13
GCF_003003995.1	Pleurocapsa	0.05385	0.0601810811	5.365828	1
GCF_000473325.1	Leisingera	0.0551	0.0619469027	5.344419	4
GCF_003432115.1	Mucilaginibacter	0.0577	0.062884345	5.335313	1
GCA_002304505.1	Aquabacter	0.0984	0.1055273684	5.328659	1
GCF_900184685.1	Butyricimonas	0.0372	0.045122	5.300003	1
GCF_003713065.1	Cohnella	0.0707	0.0761113475	5.289049	9
GCF_000067205.1	Bordetella	0.09335	0.0954722222	5.28795	3
GCF_000017505.1	Anaeromyxobacter	0.12845	0.1351138889	5.27799	2
GCF_900187265.1	Rhodococcus	0.07895	0.0873148718	5.274756	4
GCF_000336255.1	Erwinia	0.0748	0.078674359	5.27286	1
GCF_002966515.1	Shewanella	0.05725	0.0669027778	5.266746	10
GCF_003182275.1	Hoeflea	0.08595	0.090602381	5.261965	1
GCF_000018865.1	Chloroflexus	0.0349	0.0403271812	5.258541	3
GCF_900112765.1	Actinopolyspora	0.0787	0.0892982609	5.240643	1
GCF_002939305.1	Chroogloeocystis	0.05525	0.0672431624	5.234993	1
GCF_006711245.1	Serratia	0.05105	0.0627698198	5.233072	7
GCF_004053875.1	Neorhizobium	0.07035	0.0736155	5.222315	1
GCF_900068835.1	Pantoea	0.0346	0.0434616162	5.220112	1
GCF_000327325.1	Gordonia	0.0725	0.082303653	5.204225	1
GCF_000023025.1	Teredinibacter	0.05595	0.066297619	5.193164	3
GCF_900176355.1	Sporomusa	0.0595	0.0737270142	5.191417	1
GCF_000473365.1	Adhaeribacter	0.0498	0.0507206897	5.168091	1
GCF_000799335.1	Chryseobacterium	0.0319	0.0409811466	5.166119	1
GCA_005879535.1	40CM-4-68-19	0.0736	0.0810235294	5.162731	1
GCF_005281345.1	Citrobacter	0.0188	0.026891716	5.160421	1
GCF_002095975.1	Microcystis	0.07535	0.087228481	5.139339	2
GCF_000016745.1	Geotalea	0.044	0.0522838235	5.136364	2
GCA_900185725.1	Stappia	0.0907	0.0924069519	5.135499	1
GCF_002304005.1	Flavobacterium	0.03015	0.0410304775	5.127275	1
GCF_001050155.1	Nitratireductor	0.1205	0.1315931818	5.125657	1
GCF_900107935.1	Vibrio	0.05385	0.0641741107	5.123217	1
GCF_002222635.1	Sulfitobacter	0.06545	0.0716138498	5.121602	2
GCF_004123295.1	Silvibacterium	0.0699	0.0768382716	5.116187	1
GCF_003075075.1	Roseibium	0.0623	0.0694109756	5.102962	1
GCF_000240225.1	Patulibacter	0.15805	0.1673386792	5.0925	1
GCF_900103405.1	Polaromonas	0.0496	0.0532355556	5.072534	1
GCF_006376675.1	Ochrobactrum	0.0538	0.0598053571	5.05734	1
GCF_000473205.1	Pseudophaeobacter	0.06445	0.07028	5.049234	5
GCF_001422245.1	Agrobacterium	0.0415	0.048220354	5.046934	1
GCF_002939785.1	Xanthomonas	0.0665	0.0808926074	5.04331	1
GCF_000732605.1	Hungatella	0.04895	0.0603651376	5.038011	1
GCA_003156805.1	Sulfotelmatobacter	0.0631	0.0724608434	5.032658	1
GCF_003226565.1	Azoarcus	0.074	0.0851818182	5.004685	1
GCF_003428625.1	Palsa-343	0.0811	0.0912375	5.00405	1
GCF_000317025.1	Hydrococcus	0.09355	0.1157125	4.986817	3
GCF_002283365.1	Rubrivirga	0.1132	0.1245634783	4.981075	1
GCF_004804335.1	Pelagimonas	0.07015	0.0806364865	4.979779	1
GCF_002906575.1	Salinigranum	0.0844	0.0942705882	4.973118	2
GCF_000719515.1	Glycomyces	0.12695	0.1372595745	4.962379	1
GCF_000017305.1	Kineococcus	0.1116	0.1184589744	4.956672	4
GCF_900100785.1	Desulfosporosinus	0.0482	0.0561522368	4.939873	1
GCA_002337125.1	Lacibacter	0.0506	0.0591376471	4.93392	1
GCF_001644705.1	Dickeya	0.0393	0.0476916667	4.919833	7
GCF_000332075.2	Aliterella	0.069	0.0808478632	4.908825	2
GCF_002051585.1	Ruminiclostridium	0.04895	0.0535414141	4.901053	1
GCF_002836355.1	Moritella	0.03295	0.0430325	4.894386	1
GCF_000376345.1	Methylobacterium	0.0895	0.0973355932	4.889301	4
GCF_002077175.1	Colwellia	0.0824	0.0935163636	4.8843	6
GCF_001424065.1	Pararhizobium	0.0789	0.0878525253	4.881596	1
GCF_006385705.1	Pontibacter	0.06425	0.070084375	4.877951	1
GCF_001281525.1	Lysinibacillus	0.0338	0.0415485939	4.866035	1
GCF_900108085.1	Algoriphagus	0.055	0.0553097561	4.834448	1
GCA_000348785.1	Ilumatobacter	0.134	0.142921	4.830181	2
GCF_004167665.1	Hymenobacter	0.1175	0.1199469027	4.817468	1
GCF_000960975.1	Martelella	0.09765	0.0979816327	4.817335	3
GCF_900105625.1	Terriglobus	0.085	0.0871492958	4.809171	2
GCF_000021805.1	Rippkaea	0.0697	0.078653271	4.787694	2
GCF_006715665.1	Acidovorax	0.0703	0.0711062201	4.785364	3
GCF_001995075.1	Yersinia	0.03115	0.0396581395	4.783238	1
GCF_000743455.1	Ralstonia	0.0604	0.0692388889	4.765599	1
GCF_000449425.2	Clostridioides	0.0683	0.073540625	4.759543	1
GCF_003611745.1	TF01-11	0.0459	0.0561428571	4.755784	1
GCF_002835995.1	Psychromonas	0.0631	0.07786639	4.749264	1
GCF_000023645.1	Citrifermentans	0.0583	0.0648869355	4.745806	4
GCF_003054655.1	Terrimicrobium	0.0376	0.0442663265	4.745694	1
GCA_000802095.1	BRHc4a	0.0851	0.0895453488	4.745667	1
GCF_001855555.1	Chromobacterium	0.1178	0.1188333333	4.742027	8
GCF_000484535.1	Gloeobacter	0.0965	0.0995610526	4.724791	1
GCF_000695095.2	Gemmatimonas	0.0688	0.0746784722	4.716552	2
GCA_003576905.1	UTPLA1	0.0716	0.0817758621	4.711417	1
GCF_003602235.1	Cryobacterium	0.0757	0.0858712794	4.711041	1
GCF_002007605.1	Cellvibrio	0.0612	0.0699208955	4.705304	5
GCF_001777155.1	Hydrogenophaga	0.081	0.0840133333	4.700362	2
GCF_003003355.1	Donghicola	0.06865	0.077922549	4.687719	1
GCF_004006055.1	Enterobacter	0.0452	0.0529228426	4.687155	8
GCF_003670115.1	Natronorubrum	0.09	0.0987041152	4.665679	1
GCF_001278035.1	Sphingopyxis	0.07135	0.0811303571	4.664213	1
GCF_000482545.1	Arthrobacter	0.095	0.1046866667	4.660196	4
GCF_000143985.1	Sediminispirochaeta	0.0656	0.0849585714	4.65397	2
GCA_003963075.1	Pelomonas	0.0832	0.0909773196	4.646644	1
GCF_006717025.1	Terrabacter	0.0756	0.0955754386	4.64411	1
GCF_000337595.1	Natrialba	0.0787	0.0881881159	4.635192	1
GCF_001458295.1	Ruegeria	0.0464	0.0568948718	4.62012	1
GCF_003841465.1	Natrarchaeobius	0.086	0.0942066116	4.61448	1
GCF_001637315.1	Phormidium	0.05735	0.0712234043	4.600567	1
GCF_000245055.1	Solidesulfovibrio	0.10075	0.111459	4.590519	2
GCA_002256145.1	Limnohabitans	0.061	0.0627674033	4.589522	1
GCF_001747095.1	Fabibacter	0.05345	0.055780303	4.577373	2
GCA_001913845.2	CACIAM-69d	0.0588	0.0672585799	4.572073	1
GCF_005402965.1	Dolichospermum	0.0718	0.0857153846	4.571002	1
GCF_003053985.1	Asticcacaulis	0.1179	0.1297471264	4.553612	1
GCF_004801415.1	Deinococcus	0.0908	0.0971781664	4.552127	1
GCF_003612345.1	Virgibacillus	0.03455	0.0415995614	4.536229	1
GCF_002938435.1	Blastococcus	0.0964	0.1038191489	4.523459	1
GCA_002325645.1	Pseudanabaena	0.049	0.0554226708	4.519811	1
GCF_000183425.1	Marivirga	0.02055	0.0226058824	4.51649	2
GCF_000820225.1	Aeromonas	0.05715	0.0661478022	4.51642	1
GCF_001192835.1	Lentimicrobium	0.0618	0.0681206897	4.514407	2
GCF_000744105.1	Maribacter	0.0188	0.0245845361	4.514366	3
GCF_003160695.1	Nocardioides	0.1518	0.1644382315	4.510621	1
GCF_001457035.1	Fictibacillus	0.0644	0.0652375	4.500901	1
GCA_900163615.1	Brachybacterium	0.1149	0.1221741071	4.499455	1
GCA_003574895.1	Pseudopelobacter	0.0777	0.0852847222	4.476705	1
GCF_002723455.1	Pseudoalteromonas	0.05305	0.061906383	4.472078	1
GCF_900635465.1	Lelliottia	0.0356	0.0445664975	4.471442	7
GCF_002017865.1	Rhodoferax	0.0566	0.0585017241	4.467741	4
GCF_004698125.1	Halosimplex	0.1007	0.1163308333	4.467366	2
GCA_002633115.1	CAG-873	0.0908	0.0953758621	4.45992	1
GCF_003443615.1	Alteromonas	0.0205	0.0290785992	4.458618	5
GCF_002844235.1	Thalassospira	0.07325	0.0825910714	4.444615	1
GCF_003047105.1	Celeribacter	0.0634	0.0684630435	4.437368	3
GCF_004365965.1	Rhodovulum	0.09295	0.0992441935	4.429538	1
GCF_001458735.1	Nitrospira	0.047	0.0604141243	4.422398	1
GCF_000337675.1	Natronococcus	0.0866	0.0961877049	4.416525	1
GCF_900091655.1	Odoribacter	0.0545	0.0515976744	4.410591	3
GCA_002279935.1	Hyphomicrobium	0.09055	0.1008222222	4.391881	1
GCF_002266425.1	Tissierella	0.04585	0.0573656863	4.386663	2
GCF_000226975.2	Halobiforma	0.0682	0.0740952381	4.381543	3
GCF_000152145.1	Oscillochloris	0.0625	0.0650014085	4.373075	1
GCF_002744755.1	Leeuwenhoekiella	0.0441	0.0552716418	4.370038	1
GCF_001713415.1	Sphingobium	0.0882	0.0989037433	4.369746	3
GCF_003990645.1	Shimia	0.0724	0.0782897727	4.367258	1
GCF_001485575.1	Haloarcula	0.0422	0.0489926129	4.359264	4
GCF_003206575.1	Salinicola	0.06895	0.0778075472	4.355764	1
GCF_001424565.1	Pseudarthrobacter	0.04625	0.0618064039	4.355205	1
GCA_002256245.1	Cypionkella	0.0904	0.0928194805	4.35126	1
GCF_900156915.1	Sediminibacillus	0.0338	0.0381774194	4.347501	7
GCF_005871205.1	Marinobacter	0.0609	0.0715608466	4.337754	1
GCF_001577265.1	Variovorax	0.078	0.0839155488	4.316152	2
GCF_900166625.1	Halobacillus	0.0491	0.0583304348	4.312404	9
GCA_001564065.1	Rhodohalobacter	0.0257	0.0355407407	4.303623	1
GCF_900177615.1	Plantibacter	0.02	0.0326666667	4.30006	1
GCF_004340305.1	Bacillus	0.0677	0.0738863081	4.284184	1
GCF_003112755.1	Lawsonibacter	0.10905	0.1207828283	4.282156	2
GCF_004342425.1	Dokdonella	0.1332	0.1393939759	4.280142	1
GCF_003856865.1	Ureibacillus	0.04535	0.0549181034	4.259757	1
GCF_005234135.1	Pseudorhodobacter	0.0594	0.0647438095	4.246983	4
GCF_001940525.2	Thioclava	0.0704	0.0760644068	4.238255	3
GCF_004322705.1	Dyella	0.0734	0.0829203791	4.224523	1
GCF_900101025.1	Klenkia	0.1016	0.1059179487	4.219224	1
GCF_000970045.1	MTP4	0.08735	0.1052333333	4.211468	3
GCF_004522175.1	Paracoccus	0.0943	0.1027464286	4.200079	1
GCF_902153245.1	Pseudorhizobium	0.0617	0.065009434	4.187687	2
GCF_002250835.2	Romboutsia	0.065	0.0750383562	4.177877	1
GCF_000317675.1	Geminocystis	0.0569	0.0653542553	4.176973	3
GCF_003350405.1	Gluconacetobacter	0.07535	0.0809025862	4.176944	1
GCA_002298995.1	UBA696	0.06505	0.0775778846	4.170275	1
GCF_001424125.1	Cellulomonas	0.1036	0.1100519139	4.166651	1
GCF_003008595.1	Giesbergeria	0.0535	0.058545045	4.154448	3
GCF_000014065.1	Epibacterium	0.0443	0.0542831776	4.153699	5
GCA_001804705.1	XYC2-FULL-35-21	0.0374	0.0496132075	4.153626	1
GCF_900104925.1	Lacunisphaera	0.122	0.13615	4.150883	1
GCF_003470905.1	Roseburia	0.04005	0.0490635135	4.145911	1
GCF_001273835.1	Leucobacter	0.0791	0.0865371429	4.14117	1
GCA_003169695.1	AV80	0.0498	0.0562295019	4.13817	1
GCF_000381065.1	Propionispira	0.0425	0.0553714286	4.134382	1
GCF_001413955.1	Muricauda	0.0349	0.0429330097	4.132279	2
GCF_000517625.1	Halostagnicola	0.07	0.0762290598	4.131176	2
GCA_002366715.1	Halomonas	0.0508	0.0553714286	4.12417	1
GCA_002733995.1	Desulforhopalus	0.053	0.0682440678	4.123694	1
GCF_002893765.1	Tamlana	0.03515	0.04100625	4.116543	3
GCF_000949455.1	Ruthenibacterium	0.07605	0.084238	4.111078	1
GCF_004770765.1	Leptospira	0.0178	0.0260769737	4.1084	1
GCF_000688335.1	Psychroserpens	0.0393	0.0449448276	4.106053	2
GCF_900188235.1	Lutibacter	0.0509	0.0664483146	4.101932	1
GCF_900142295.1	Vannielia	0.0702	0.0774274336	4.095462	1
GCF_000425265.1	Maridesulfovibrio	0.06625	0.0787353414	4.092653	1
GCF_003583935.1	Aureimonas	0.09505	0.0976193878	4.090174	1
GCF_000296795.1	Jettenia	0.0848	0.0972211538	4.08735	2
GCF_003710805.1	Agromyces	0.10535	0.1087197368	4.060518	1
GCF_002563715.1	Isoptericola	0.12865	0.1472833333	4.041252	4
GCF_000021385.1	Nitratidesulfovibrio	0.07935	0.0925737903	4.040304	4
GCF_900102305.1	Halorientalis	0.086	0.0960326923	4.032197	2
GCF_000173415.1	Providencia	0.0318	0.0410956522	4.029346	1
GCF_000337175.1	Natrinema	0.07815	0.0843775281	4.023692	1
GCA_002256935.1	UBA2316	0.0401	0.0513708333	4.015273	1
GCF_900104065.1	Natronobacterium	0.0805	0.0914533898	4.009868	1
GCF_000154525.1	Bacteroides	0.0401	0.0461295597	4.009829	3
GCF_000020385.1	Trichlorobacter	0.0439	0.0538585034	3.994874	2
GCA_002840565.1	Fen-1166	0.07855	0.0898054545	3.990621	1
GCF_900114105.1	Terrisporobacter	0.0414	0.0526582278	3.985435	1
GCF_900143085.1	Gracilibacillus	0.0479	0.0543758621	3.981756	1
GCF_002001045.1	Rhodanobacter	0.08825	0.0911810345	3.981371	1
GCF_001593955.1	Halalkalicoccus	0.0903	0.0974297071	3.98041	1
GCF_000233695.2	Desulfobacter	0.1102	0.1216080925	3.974658	4
GCF_001611555.1	Anaerosporomusa	0.0449	0.0549707692	3.968191	1
GCF_001563225.1	Pseudodesulfovibrio	0.0987	0.1058206061	3.966573	1
GCA_001464665.1	OLB17	0.0756	0.099116129	3.964155	1
GCF_002002905.1	Rivicola	0.0857	0.0976378151	3.96224	5
GCF_003060965.1	Caulobacter	0.1005	0.1077301616	3.960983	1
GCF_900170005.1	Gordonibacter	0.0787	0.0956719178	3.948172	1
GCA_900086645.1	Curtobacterium	0.08335	0.0873098837	3.943601	3
GCF_000023225.1	Desulfomicrobium	0.058	0.0687173913	3.942657	2
GCA_003134855.1	Terracidiphilus	0.0845	0.0938287719	3.940365	1
GCA_005116835.1	Palsa-1315	0.06335	0.0763580357	3.939676	1
GCF_900240215.1	Raoultibacter	0.059	0.0619841584	3.936881	1
GCF_001469955.1	Haloprofundus	0.0719	0.0796646018	3.929557	1
GCA_003552985.1	B1Sed10-166	0.0468	0.0540866667	3.928934	1
GCF_001592735.1	Bdellovibrio	0.0615	0.0682322892	3.926271	1
GCF_003144495.1	Proteus	0.0232	0.0282038961	3.922849	1
GCF_001428805.1	Aeromicrobium	0.14995	0.1705583333	3.919167	1
GCF_000422205.1	Desulfohalovibrio	0.182	0.1946571429	3.912295	1
GCF_001426195.1	Sphingomonas	0.0829	0.0885979487	3.911581	1
GCF_002335525.1	Effusibacillus	0.0451	0.052519697	3.90805	1
GCF_000455345.1	Halopiger	0.08535	0.0963590164	3.906364	1
GCA_003150275.1	Mailhella	0.10595	0.1140044118	3.90608	1
GCF_000306765.2	Haloferax	0.07195	0.0820161515	3.904707	2
GCF_000218565.1	Afipia	0.0969	0.1047019417	3.896074	1
GCF_001766835.1	Acetobacterium	0.03865	0.0455859649	3.895828	1
GCA_002692725.1	Ponticaulis	0.06715	0.0764486486	3.889948	1
GCF_000744945.1	Carnobacterium	0.0349	0.0423318182	3.876691	6
GCF_003602035.1	Halococcus	0.1179	0.120439548	3.873359	1
GCF_002153375.1	Oceanobacillus	0.05045	0.0583307692	3.8651	1
GCF_900176145.1	Sulfobacillus	0.0217	0.0359	3.861015	6
GCA_001515945.1	Desulfitibacter	0.0531	0.061896875	3.853576	1
GCF_003430805.1	Natronolimnobius	0.08435	0.0908147059	3.853425	3
GCA_000186885.1	Desulfobulbus	0.0964	0.0993051282	3.851869	2
GCF_000015865.1	Hungateiclostridium	0.058	0.0637232558	3.843301	4
GCF_000146505.1	Fibrobacter	0.0782	0.0878697555	3.843004	3
GCF_000820505.1	Geoalkalibacter	0.0694	0.0783288462	3.839692	1
GCA_002490835.1	UBA3282	0.043	0.0526737864	3.834794	1
GCF_002141365.1	Enterococcus	0.0425	0.0469416244	3.822405	6
GCF_002201475.1	Acutalibacter	0.0697	0.0785040936	3.802913	2
GCF_000427685.1	Haloplanus	0.0868	0.0910991649	3.797935	1
GCF_900116805.1	Alicyclobacillus	0.0667	0.0682892116	3.78942	1
GCA_003164715.1	Palsa-1447	0.0722	0.0824506329	3.788902	1
GCF_000253115.1	Thiomonas	0.0519	0.0584643478	3.785534	1
GCF_000317615.1	Halothece	0.05725	0.066339011	3.781008	3
GCF_001625355.1	Marinomonas	0.02675	0.0347808511	3.772873	1
GCF_900103715.1	Halogranum	0.1025	0.1146217021	3.770187	1
GCF_900111615.1	Natronincola	0.0407	0.0438419355	3.768981	1
GCF_000519265.1	Desulfonatronum	0.0749	0.0872165919	3.761451	3
GCF_900103605.1	Psychrobacillus	0.02705	0.0324943396	3.757195	1
GCF_004799685.1	Halobellus	0.0931	0.0991880342	3.74989	2
GCF_900129235.1	Litoreibacter	0.02755	0.0474352941	3.743875	1
GCF_003675855.1	Halostella	0.0924	0.0997817416	3.735525	1
GCF_900186615.1	Parabacteroides	0.0404	0.0485992453	3.732097	7
GCF_002093115.1	Geothermobacter	0.0641	0.0790820225	3.730045	2
GCF_900116545.1	Devosia	0.0933	0.0992877419	3.72457	1
GCF_004345005.1	Dorea	0.04545	0.0503105263	3.711428	1
GCF_900129975.1	Halodesulfovibrio	0.0535	0.0639720165	3.710653	1
GCF_002797375.1	FJAT-46582	0.04325	0.0508551724	3.708137	6
GCF_000264785.1	Edwardsiella	0.0499	0.0642607595	3.703689	1
GCF_900156535.1	Roseovarius	0.0949	0.10074375	3.698163	1
GCF_900176285.1	Desulfacinum	0.07575	0.0871543103	3.696795	2
GCA_003162415.1	Palsa-851	0.0512	0.0549576577	3.694353	1
GCF_900115145.1	Salegentibacter	0.0498	0.0526793103	3.688496	1
GCF_000688455.1	Acidobacterium	0.0685	0.0765742857	3.686523	1
GCF_000739595.1	Halorubrum	0.0816	0.0923204991	3.677984	1
GCF_003003285.1	Yoonia	0.05445	0.0623435484	3.677387	1
GCF_000495475.1	Halobaculum	0.1284	0.1398517544	3.675087	1
GCF_004217495.1	Microterricola	0.06005	0.0688781818	3.666811	3
GCF_001628815.1	Geobacter	0.0572	0.0706224138	3.666014	2
GCF_000702545.1	Selenomonas	0.0778	0.0802247911	3.665894	7
GCF_000012885.1	Syntrophotalea	0.0637	0.0706638889	3.665893	2
GCA_001768235.1	UBA12077	0.0401	0.0420482759	3.661486	1
GCF_001403735.1	Jannaschia	0.077	0.0821469136	3.660824	1
GCF_005887555.1	Lentibacillus	0.04435	0.0523230263	3.660127	7
GCF_900099925.1	Aneurinibacillus	0.0494	0.0556689189	3.658529	1
GCF_000586555.1	Sporosarcina	0.0542	0.0659111111	3.633869	1
GCF_001432305.1	Hylemonella	0.0875	0.0923616667	3.632663	3
GCF_000024265.1	Eggerthella	0.0821	0.090493913	3.63226	3
GCF_004302915.1	Komagataeibacter	0.0567	0.0631051282	3.632033	1
GCF_900016235.2	Psychrobacter	0.0632	0.0671121457	3.629624	1
GCA_004321915.1	MYbin3	0.0524	0.061435514	3.626718	1
GCF_000243135.2	Desulfitobacterium	0.0543	0.0632541126	3.624449	6
GCA_900315675.1	GCA-900199385	0.047	0.0648772277	3.61863	1
GCA_002839355.1	UBA8525	0.0401	0.0503506173	3.61748	1
GCF_900115785.1	Halogeometricum	0.0871	0.0947428969	3.616269	1
GCF_001435975.1	Secundilactobacillus	0.06465	0.0701758621	3.61619	1
GCF_005869845.1	Aliifodinibius	0.0509	0.0621569231	3.606883	1
GCF_002072105.2	Croceivirga	0.0298	0.03680625	3.602643	1
GCF_002894645.1	Salinibacter	0.0567	0.0649608696	3.586011	1
GCF_001701045.1	Cloacibacillus	0.04895	0.0599184211	3.585187	5
GCA_002753095.1	WMHbinv6	0.0654	0.0782989744	3.583729	1
GCF_900177685.1	Agreia	0.0177	0.0312961165	3.582686	1
GCF_000284455.1	Synechocystis	0.0491	0.0599846154	3.570114	2
GCF_002307375.1	Luteimonas	0.1116	0.1202886878	3.565444	1
GCA_003169675.1	Bog-473	0.0582	0.0696578947	3.563312	1
GCF_000686125.1	Ruminococcus	0.09985	0.1128461806	3.561124	3
GCF_900113655.1	Pseudobutyrivibrio	0.0405	0.0472285229	3.558369	1
GCF_002894685.1	Salinivenus	0.05245	0.059634	3.550109	1
GCF_004022565.1	Candidimonas	0.05505	0.0627470588	3.548703	2
GCF_000013445.1	Methanospirillum	0.055	0.0575702128	3.544738	4
GCF_000426625.1	Psychrilyobacter	0.0457	0.0531631841	3.539325	7
GCF_900188225.1	Humidesulfovibrio	0.1167	0.1194257732	3.535439	2
GCA_900541255.1	CAG-81	0.0592	0.0695397849	3.532354	1
GCF_900113245.1	Halopelagius	0.0907	0.1001719008	3.529311	1
GCF_000423065.1	Gramella	0.0272	0.0359972093	3.513826	1
GCF_000373765.1	Legionella	0.0484	0.0549818182	3.512682	1
GCA_002840555.1	Smithella	0.082	0.0876157895	3.511991	1
GCA_003222195.1	20CM-2-65-7	0.0504	0.0527687861	3.506565	1
GCF_001282725.1	Inediibacterium	0.0643	0.0700495726	3.497276	4
GCF_004087835.1	Halorussus	0.0954	0.101558351	3.490924	3
GCA_006969905.1	Balneola	0.04505	0.0529326087	3.489955	2
GCF_900107675.1	Alistipes	0.0817	0.0884367265	3.488964	1
GCF_000484595.1	Paenisporosarcina	0.0295	0.0398652632	3.479654	1
GCF_005844445.1	Blautia	0.0538	0.0589113238	3.479333	1
GCF_000621425.1	NK4A136	0.0749	0.0849489362	3.476318	1
GCF_900104765.1	Gillisia	0.0449	0.0542636364	3.476061	5
GCF_004320535.1	Glutamicibacter	0.0483	0.0578095238	3.472078	1
GCA_002256425.1	Phenylobacterium	0.11235	0.1151895833	3.471236	1
GCF_000430885.1	Desulfallas	0.0868	0.100389916	3.47105	1
GCF_000379025.1	Orenia	0.06765	0.0783017857	3.459766	1
GCF_000832065.1	Nitrosospira	0.0734	0.085325	3.450004	1
GCF_001427225.1	Lysobacter	0.1183	0.1274348624	3.441323	1
GCF_001293565.1	Ahrensia	0.0453	0.0543030928	3.44103	1
GCF_002368135.1	Raphidiopsis	0.1146	0.1241243902	3.431981	3
GCF_000185965.1	Pseudoxanthomonas	0.13325	0.1400923077	3.419049	2
GCF_005543295.1	N1521	0.0565	0.0640978947	3.416214	1
GCF_003575975.1	Pseudoglutamicibacter	0.1037	0.109995	3.416165	1
GCF_900142025.1	Desulfofundulus	0.0742	0.091500995	3.413166	1
GCA_007130045.1	PXDC01	0.056	0.0608729167	3.405831	1
GCF_002160955.1	Gemmiger	0.2008	0.2074519481	3.394994	1
GCF_000212355.1	Dokdonia	0.02215	0.0313084906	3.389993	3
GCF_003129485.1	Polaribacter	0.0397	0.05088	3.371861	1
GCF_002899695.1	Rubneribacter	0.08025	0.0835195652	3.364395	1
GCA_005881885.1	3-1-20CM-2-70-9	0.06635	0.0684	3.356916	1
GCF_002804065.1	Kyrpidia	0.0803	0.093768254	3.352175	5
GCA_004011035.1	Pseudobdellovibrio	0.0779	0.0887311111	3.34871	1
GCA_004293445.1	Haloferula	0.05985	0.0724032258	3.345549	1
GCF_002252625.1	WH-5701	0.09255	0.0931465116	3.34022	1
GCF_000023965.1	Halomicrobium	0.11845	0.1234114754	3.332349	3
GCA_001898835.1	Schumannella	0.0972	0.1065173913	3.330479	1
GCA_900066385.1	GCA-900066575	0.0589	0.06325	3.32958	1
GCF_900609015.1	Palleronia	0.09675	0.1020388889	3.322741	1
GCF_001687665.2	Planococcus	0.0248	0.0355075342	3.319331	11
GCF_000190435.1	Sphaerochaeta	0.07985	0.0860823529	3.316466	4
GCF_000682775.1	Hyphomonas	0.0608	0.0679814433	3.310973	1
GCF_900156105.1	Alkalispirochaeta	0.0546	0.0701635659	3.309052	1
GCF_003481335.1	CAG-127	0.0509	0.0564115385	3.308298	1
GCA_002396645.1	UBA1535	0.0435	0.0528257576	3.306877	1
GCF_003413745.1	Marixanthomonas	0.0268	0.0357252252	3.303244	1
GCF_002161525.1	Sellimonas	0.03575	0.0427845455	3.290783	1
GCA_002084805.1	Oceanispirochaeta	0.0717	0.078747619	3.287989	1
GCF_900100385.1	Halovenus	0.1086	0.1113175824	3.287116	1
GCA_002329325.1	UBA1429	0.0991	0.1023568182	3.28282	1
GCA_003246765.1	Spiro-10	0.0632	0.0764974359	3.280452	1
GCF_003345525.1	Pelagibacterium	0.09125	0.0961569767	3.272393	2
GCF_002150995.1	Clavibacter	0.0602	0.0824597701	3.268273	2
GCF_900102915.1	Salinimicrobium	0.0414	0.0461142857	3.261465	1
GCF_000237865.1	Haloquadratum	0.0754	0.08946	3.260476	2
GCF_001312505.1	Mediterraneibacter	0.04335	0.0534066667	3.259449	1
GCF_003441615.1	Azonexus	0.0867	0.0940698925	3.2583	3
GCF_001049755.1	Brachyspira	0.0267	0.0345833866	3.258009	1
GCF_002160135.1	UBA7182	0.058	0.0731125	3.252622	1
GCF_004801255.1	Desulfovibrio	0.08475	0.093701087	3.25144	3
GCF_004004515.1	Croceicoccus	0.0759	0.0867407767	3.24447	1
GCF_000155875.1	Bariatricus	0.04625	0.0602282609	3.242215	1
GCF_002005145.1	Desulfotomaculum	0.0648	0.0713439169	3.24018	9
GCA_900551115.1	CAG-510	0.05395	0.0647625	3.230099	1
GCF_000014185.1	Rubrobacter	0.09155	0.0902644444	3.225748	1
GCA_000328525.1	Halovivax	0.0683	0.0791426829	3.223876	2
GCA_000708525.1	Cyanobium	0.0963	0.102691018	3.212489	1
GCF_000204565.1	Clostridium	0.08615	0.0940489437	3.207592	10
GCF_002117005.1	Sedimentisphaera	0.0542	0.0664045045	3.192293	3
GCF_000092245.1	Arcobacter	0.0343	0.0444235294	3.192235	4
GCF_001570625.1	Syntrophomonas	0.0969	0.1002112245	3.191472	1
GCF_002809955.1	Geobacillus	0.0446	0.0551861635	3.191347	1
GCF_001641085.1	Aequorivita	0.0428	0.0478862595	3.190776	1
GCA_004297985.1	SCRA01	0.061	0.0623185185	3.187975	1
GCA_003158175.1	Palsa-1483	0.09835	0.1131443396	3.187183	1
GCF_900167125.1	Paucidesulfovibrio	0.0849	0.0945126437	3.179481	1
GCF_000013405.1	Syntrophus	0.0952	0.1022882883	3.1793	1
GCA_002841395.1	UBA7703	0.06135	0.0713688889	3.168086	1
GCA_000317655.1	Cyanobacterium	0.0546	0.0643681416	3.163381	3
GCF_000230955.2	Halobacterium	0.1257	0.1335459695	3.16256	1
GCF_900115675.1	Halolamina	0.1012	0.1111724832	3.160633	1
GCF_005484585.1	Brevundimonas	0.13175	0.129777193	3.153531	2
GCF_003288255.1	Hathewaya	0.0636	0.0679666667	3.151275	11
GCF_004153165.1	Sporolactobacillus	0.0509	0.0515426667	3.150575	1
GCF_002911695.1	Gracilimonas	0.0416	0.0474733871	3.149695	4
GCF_900142415.1	Rhodothermus	0.0321	0.0399416058	3.139689	1
GCF_000599985.1	Gilliamella	0.0266	0.0366654028	3.139412	4
GCF_900108505.1	Halopenitus	0.0835	0.0913119658	3.136824	1
GCA_003247215.1	Malonomonas	0.0504	0.0551139535	3.127581	1
GCF_002356215.1	Limnothrix	0.0454	0.0496578947	3.123859	2
GCA_900315055.1	CAG-791	0.12235	0.1322166667	3.123633	1
GCF_000023945.1	Halorhabdus	0.0852	0.089923348	3.116795	1
GCA_002869685.1	Desulfuromonas	0.0435	0.0503194805	3.116757	1
GCF_005434975.1	Altererythrobacter	0.0948	0.1032980952	3.097651	1
GCF_000024425.1	Meiothermus	0.0698	0.0740312791	3.097457	2
GCF_900184225.1	Brevibacterium	0.1137	0.1318698925	3.096817	4
GCA_900547695.1	Agathobacter	0.03085	0.038836	3.090102	1
GCF_003987635.1	Vagococcus	0.0565	0.061438961	3.080929	1
GCF_004346095.1	Faecalimonas	0.0426	0.0528277778	3.080497	1
GCA_001898255.1	Kaistella	0.037	0.0467259414	3.073784	1
GCF_003345255.1	Thauera	0.07155	0.0784274194	3.059321	3
GCA_003141275.1	Fen-1362	0.0926	0.1125970297	3.052142	1
GCF_004793635.1	Marinicauda	0.08465	0.0915607143	3.050377	1
GCF_000013225.1	JA-3-3Ab	0.0862	0.0974888889	3.046682	2
GCA_900540355.1	Intestinibacter	0.0328	0.0436770115	3.037076	1
GCA_900538475.1	UBA9502	0.048	0.0532470968	3.035568	1
GCF_001642725.1	Acidibacillus	0.0445	0.0612134454	3.034429	1
GCF_900079115.1	Saccharolobus	0.0571	0.0640033613	3.034024	1
GCF_002161555.1	Barnesiella	0.0655	0.0686357143	3.03018	1
GCF_001431525.1	Stenotrophomonas	0.12885	0.1431694444	3.029904	1
GCF_001678845.1	Christensenella	0.0447	0.048483908	3.026655	1
GCA_000010565.1	Pelotomaculum	0.0854	0.0916285714	3.025375	2
GCA_005887995.1	CF-39	0.11005	0.1205294872	3.023884	1
GCF_000422745.1	Microbacterium	0.15135	0.1623393939	3.017924	3
GCF_000378105.1	Rubritalea	0.0709	0.0825258621	3.013271	1
GCF_000800955.1	Kocuria	0.1099	0.1124175439	3.013087	1
GCF_900184925.1	UBA1033	0.081	0.0819	3.012413	1
GCA_003104975.1	Methylomirabilis	0.07695	0.0873603448	3.001605	1
GCF_001677335.1	Porphyrobacter	0.0805	0.0894370149	2.995154	1
GCF_001592105.1	Desulfofarcimen	0.07095	0.0727576923	2.981061	1
GCF_000147715.2	Mesotoga	0.0402	0.0529856	2.975953	2
GCA_002345565.1	Epilithonimonas	0.0449	0.0560505155	2.97315	1
GCF_000971155.1	Demequina	0.14105	0.1477362745	2.966865	1
GCF_900116345.1	Succinivibrio	0.0624	0.0749358491	2.961737	1
GCF_003259525.1	Olleya	0.0285	0.0392776119	2.958257	3
GCF_000242915.1	Sulfurimonas	0.06185	0.0697654135	2.952682	4
GCF_000512895.1	Dehalobacter	0.0809	0.1061252525	2.943336	4
GCF_000022325.1	Caldicellulosiruptor	0.0371	0.0534732847	2.931662	3
GCA_002509325.1	Methanosarcina	0.1106	0.1227009615	2.920669	1
GCF_003667345.1	Poseidonibacter	0.045	0.0560111801	2.919928	1
GCF_002550015.1	Faecalibacterium	0.06475	0.073861753	2.91524	1
GCA_003104905.1	Methanoperedens	0.0695	0.0770023952	2.913215	1
GCF_000591055.1	Natronomonas	0.1007	0.1051678344	2.912573	1
GCA_000436795.1	Phocaeicola	0.0376	0.0434119658	2.907319	1
GCF_004339245.1	Seleniivibrio	0.0639	0.0714346667	2.906047	1
GCF_900156645.1	Salimicrobium	0.0455	0.0594684932	2.900825	1
GCF_001039045.1	Lactiplantibacillus	0.0483	0.0572885333	2.899876	1
GCF_003331145.1	Exiguobacterium	0.0463	0.0578699758	2.89184	1
GCF_001683335.1	Centipeda	0.0558	0.0650077739	2.886041	2
GCF_003481705.1	Agathobaculum	0.0719	0.071743	2.881618	1
GCA_000307585.2	Thermoanaerobacterium	0.0307	0.0385132743	2.879349	5
GCA_002869145.1	Denitrovibrio	0.0645	0.0738129032	2.878086	1
GCA_004299235.1	Palsa-870	0.0625	0.0792632911	2.873252	1
GCF_003340345.1	Paraeggerthella	0.03295	0.0469825581	2.862832	1
GCF_900184965.1	Akkermansia	0.05995	0.0672666667	2.859163	1
GCF_000482505.1	Leptotrichia	0.0379	0.0444679144	2.853356	1
GCA_002791575.1	Mariprofundus	0.0896	0.0956084433	2.852407	1
GCF_001499675.1	Acetobacter	0.0558	0.0676628866	2.843936	5
GCF_900696045.1	Nitrosocosmicus	0.054	0.0629327586	2.836447	2
GCF_001021555.1	Erythrobacter	0.1041	0.1142517647	2.835898	1
GCF_000220835.1	Actinomyces	0.1051	0.1122025352	2.828172	1
GCF_002899715.1	Enteroscipio	0.0564	0.0670518987	2.826736	1
GCF_003340305.1	Adlercreutzia	0.07945	0.0863728571	2.822848	1
GCF_000327485.1	Methanoregula	0.08385	0.0896232258	2.820858	1
GCA_900315735.1	CAG-45	0.0263	0.0338909091	2.817002	1
GCF_900115655.1	Ruminobacter	0.0755	0.0799704918	2.815061	1
GCA_900163985.1	UBA8932	0.0462	0.0510714286	2.814957	2
GCF_000060285.1	Listeria	0.05185	0.0592264706	2.81413	6
GCF_000741785.1	Bifidobacterium	0.09245	0.1050929078	2.812864	1
GCF_003065485.1	Homoserinimonas	0.0807	0.0920709091	2.81008	2
GCF_000430525.1	Prevotella	0.06305	0.07026	2.800206	1
GCF_004116455.1	Halarcobacter	0.0442	0.0522963636	2.798678	1
GCF_000784355.1	Methanolacinia	0.0494	0.05287375	2.791704	1
GCF_000179235.2	Vulcanococcus	0.097	0.0989858586	2.789647	3
GCF_004116495.1	Malaciobacter	0.0448	0.054723221	2.788337	1
GCA_900313905.1	UBA7748	0.09475	0.0980548077	2.783739	1
GCF_000622005.1	Anaerovibrio	0.05105	0.0627333333	2.780749	1
GCF_000287675.1	Lachnoanaerobaculum	0.0377	0.0460240642	2.779958	1
GCA_002067365.1	Methanothrix	0.1107	0.117993913	2.776683	1
GCA_900539715.1	Eisenbergiella	0.0699	0.0712742857	2.773711	1
GCF_000379365.1	LP2A	0.0941	0.099152381	2.772066	1
GCF_900187185.1	Planobacterium	0.0382	0.0483195652	2.76488	2
GCF_000328765.2	Tepidanaerobacter	0.0742	0.0860972603	2.761252	2
GCF_004135645.1	Senegalimassilia	0.0645	0.0742009524	2.748041	7
GCF_001304995.1	Anaerotignum	0.0599	0.068752381	2.727522	1
GCF_000411375.1	Corynebacterium	0.1208	0.1290465015	2.722973	3
GCF_003946395.1	Levilactobacillus	0.0482	0.0564252427	2.718279	1
GCA_002428685.1	UBA5553	0.0663	0.0690463415	2.714667	1
GCF_000328665.1	Methanomethylovorans	0.0752	0.0803083682	2.714013	2
GCF_003461625.1	Coprococcus	0.0723	0.0846492308	2.711334	1
GCA_900316255.1	UBA1777	0.0507	0.0684582418	2.708071	1
GCA_900544535.1	Duncaniella	0.03595	0.0454685714	2.700478	1
GCF_000687655.1	Eubacterium	0.1036	0.1265718519	2.686267	1
GCF_002007215.1	Pyramidobacter	0.0834	0.1016	2.668344	1
GCF_900444965.1	Basfia	0.0523	0.0630471698	2.657994	6
GCA_900066845.1	UBA1394	0.0369	0.0436159091	2.657141	1
GCA_002868865.1	BM509	0.0517	0.0602213115	2.656961	1
GCA_003167415.1	RAAP-2	0.0572	0.0675290203	2.656519	1
GCF_000702325.1	Thiomicrorhabdus	0.0731	0.0743794118	2.655367	3
GCA_001577565.1	Methanolobus	0.0765	0.0837875796	2.65404	1
GCF_000260415.1	Liquorilactobacillus	0.03165	0.0412682692	2.652969	1
GCA_900316325.1	Lachnospira	0.0569	0.0597307692	2.650795	1
GCA_002382325.1	UBA4036	0.0498	0.0556333333	2.650568	1
GCF_001553955.1	Moraxella	0.091	0.0980025641	2.649137	4
GCA_900066305.1	UBA1191	0.0344	0.0387974359	2.648172	1
GCA_003531585.1	CAG-115	0.0475	0.0575080808	2.647573	1
GCF_003544815.1	Aliarcobacter	0.04785	0.0553918095	2.639269	5
GCF_000260655.1	Neisseria	0.04595	0.0603889961	2.638449	1
GCF_000297115.1	Caloramator	0.0456	0.051754902	2.638447	1
GCA_000431135.1	CAG-590	0.0421	0.0560454545	2.637563	1
GCF_000474235.1	Halarchaeum	0.119	0.1279991453	2.628974	1
GCF_000308215.1	Methanomassiliicoccus	0.11	0.11797	2.620233	1
GCF_000417505.1	Megasphaera	0.0646	0.0728476331	2.61528	1
GCF_000166415.1	Halanaerobium	0.05095	0.0558705263	2.613117	4
GCA_003021175.1	CBA1134	0.12865	0.13455	2.605664	1
GCF_900109825.1	Alkalibacterium	0.0502	0.0566	2.600402	1
GCF_000011345.1	Thermosynechococcus	0.0935	0.1073304762	2.593857	1
GCF_000421745.1	Nesterenkonia	0.07195	0.0784854839	2.591866	2
GCA_900314885.1	Catonella	0.0966	0.1054551724	2.587697	1
GCF_900167275.1	Cetobacterium	0.0604	0.0721093333	2.580907	1
GCF_003458855.1	Mitsuokella	0.06285	0.0703268456	2.58082	1
GCF_000172975.1	Dethiosulfovibrio	0.0727	0.0705025641	2.576359	5
GCF_000013725.1	Methanococcoides	0.0754	0.085298	2.575032	3
GCF_003946175.1	Lacticaseibacillus	0.09595	0.108775	2.560295	1
GCF_000184345.1	Spirochaeta	0.06255	0.0751921053	2.560222	2
GCA_003151115.1	Fen-1528	0.0557	0.061492233	2.555168	1
GCF_000712035.1	Salinicoccus	0.0545	0.0608174757	2.554929	1
GCF_001875325.1	Moorella	0.077	0.0897383142	2.55491	1
GCA_002049545.1	Desulfuromusa	0.0494	0.056	2.550982	1
GCF_000192225.1	Capnocytophaga	0.03475	0.0405852459	2.548422	1
GCA_900540865.1	UMGS403	0.0444	0.066096	2.547794	1
GCA_003962985.1	UBA11063	0.0625	0.0709028571	2.542464	1
GCF_900112895.1	Succiniclasticum	0.055	0.0652121495	2.539887	1
GCA_001873105.1	CG2-30-34-30	0.0348	0.0412801887	2.53663	1
GCF_000698785.1	Nitrososphaera	0.0832	0.0873860759	2.527938	1
GCA_005882545.1	40CM-4-65-16	0.0525	0.0598739865	2.527575	1
GCA_001311745.1	Lentilactobacillus	0.0357	0.0571764706	2.501983	1
GCF_000156015.1	Butyrivibrio	0.1034	0.1208950495	2.496039	1
GCA_900315155.1	UBA2897	0.0727	0.07933125	2.492152	1
GCF_000163935.1	Fusobacterium	0.0388	0.0496668003	2.479455	1
GCF_000275865.1	Methanofollis	0.10315	0.1114165138	2.4751	2
GCF_003999375.1	Idiomarina	0.07625	0.083979	2.469486	1
GCF_003605575.1	Halonotius	0.0676	0.0806135371	2.468392	1
GCA_002722565.1	MedAcidi-G3	0.0419	0.0485572917	2.46767	1
GCF_001950255.1	Carboxydothermus	0.0443	0.0498532164	2.465639	1
GCA_900541495.1	UMGS363	0.0321	0.0465035294	2.464229	1
GCA_002478955.1	Treponema	0.0807	0.0954782979	2.456127	1
GCA_003447295.1	Acetatifactor	0.0304	0.0470018018	2.45552	1
GCF_001730685.1	Caloranaerobacter	0.04465	0.0487596491	2.451939	1
GCA_001316325.1	Methanobacterium	0.1169	0.1422428571	2.451734	1
GCF_000278725.1	Pauljensenia	0.0764	0.08463125	2.444105	1
GCF_001074355.1	Staphylococcus	0.0417	0.0498848432	2.419582	1
GCA_900541335.1	Prevotellamassilia	0.0578	0.0619277108	2.416856	1
GCF_001639295.1	Methanobrevibacter	0.10485	0.10289	2.414608	1
GCF_000011565.1	Protochlamydia	0.04855	0.0532189655	2.414465	2
GCF_900197575.1	Acinetobacter	0.06195	0.068709331	2.413782	1
GCA_000437495.1	CAG-485	0.10895	0.1091928571	2.409897	1
GCA_002498065.1	Methanoculleus	0.1167	0.1227646235	2.4087	1
GCF_000829395.1	Paucilactobacillus	0.0502	0.0590942857	2.400586	4
GCA_002311655.1	F082	0.0507	0.0563096	2.39557	1
GCF_000148385.1	Vulcanisaeta	0.0612	0.0696468354	2.374137	1
GCF_004771295.1	Weissella	0.0746	0.0790953125	2.37329	9
GCF_001590725.1	Snodgrassella	0.0452	0.055356	2.372914	1
GCA_901212655.1	Parolsenella	0.10905	0.1240367133	2.372821	1
GCF_900474185.1	Synechococcus	0.0494	0.0566912088	2.372121	1
GCF_002159335.1	An7	0.0788	0.0883860215	2.367365	1
GCF_000019085.1	Thermoanaerobacter	0.05805	0.0719016827	2.362816	4
GCA_000310245.1	Sulfuricurvum	0.0486	0.0567436364	2.360313	4
GCF_000010505.1	Porphyromonas	0.0619	0.0659631148	2.354886	4
GCA_002278855.1	Sphingorhabdus	0.0366	0.0575955556	2.352878	1
GCA_002841295.1	UBA2286	0.06425	0.0739695122	2.352599	1
GCA_900314595.1	Dialister	0.06785	0.0755605072	2.34541	1
GCA_900316335.1	CAG-110	0.15925	0.1808033333	2.323383	1
GCF_000217795.1	Thermodesulfatator	0.0334	0.0435534722	2.322224	2
GCA_900315165.1	Olegusella	0.08035	0.0894145833	2.315605	1
GCF_900129175.1	Marinitoga	0.0238	0.0280064516	2.312367	1
GCA_900543475.1	UBA5394	0.05145	0.071784375	2.309147	1
GCF_000024885.1	Sulfurospirillum	0.0333	0.041675969	2.306351	3
GCF_006265245.1	Prosthecochloris	0.05275	0.0586674419	2.305678	2
GCF_001975685.1	Jeotgalibaca	0.0474	0.049658	2.300992	6
GCA_002839095.1	UBA2284	0.0591	0.064972	2.295664	1
GCF_003201765.1	Acidianus	0.03985	0.0372733333	2.287077	1
GCF_004793665.1	NM07-P-09	0.069	0.0811509091	2.281967	1
GCF_900103655.1	Lactobacillus	0.081	0.0974554585	2.281952	1
GCF_000327305.1	Lactococcus	0.03415	0.0426872881	2.280761	1
GCA_002507545.1	Archaeoglobus	0.03735	0.0468473684	2.274654	1
GCA_004557825.1	UBA7173	0.07205	0.0857358974	2.26681	1
GCF_004117075.1	Fervidobacterium	0.0253	0.0336212121	2.266449	2
GCF_000236585.1	Thermus	0.0924	0.099760885	2.263488	2
GCF_004421185.1	Methylacidiphilum	0.0799	0.0917821918	2.25035	1
GCA_007134025.1	SLLR01	0.0979	0.1045494845	2.249776	1
GCF_000146065.2	Cloacimonas	0.0551	0.0609037975	2.24682	2
GCA_900315465.1	UBA1213	0.0552	0.0637068966	2.242602	1
GCA_002067095.1	Methanolinea	0.0643	0.0650945946	2.23979	1
GCF_900129915.1	Tepidibacter	0.0593	0.0718434783	2.23437	1
GCF_900187035.1	Megamonas	0.0473	0.0558567164	2.230342	5
GCA_003149935.1	QAMH01	0.05275	0.0655883929	2.198748	1
GCA_900541055.1	Collinsella	0.0236	0.0435615792	2.179007	1
GCA_002305995.1	UBA1367	0.1307	0.1503959459	2.178534	1
GCF_000816145.1	Pseudothermotoga	0.0552	0.0629231579	2.165416	1
GCA_007125075.1	Desulfonatronospira	0.08475	0.0945103448	2.165278	1
GCF_000744415.1	Ghiorsea	0.0751	0.0902754717	2.163552	2
GCF_001078375.1	Veillonella	0.045	0.0526191432	2.161277	1
GCF_000006985.1	Chlorobaculum	0.0739	0.0953884058	2.154946	2
GCA_001622165.1	Chlorobium	0.0529	0.0615724806	2.154228	2
GCF_000146285.1	Mobiluncus	0.0681	0.0709257143	2.15297	1
GCF_000463665.1	Cutibacterium	0.0859	0.1016896552	2.128234	1
GCA_002320005.1	CAG-145	0.04715	0.0526469697	2.125765	1
GCF_000160455.2	Acetomicrobium	0.066	0.1005787879	2.123925	2
GCA_001421185.1	DTU008	0.0812	0.0889373832	2.121026	1
GCF_003368535.1	Ammonifex	0.0569	0.0659	2.111834	1
GCF_002005545.1	Streptococcus	0.0319	0.0413669496	2.11068	5
GCF_004359615.1	Macrococcus	0.0338	0.0385126437	2.101371	1
GCF_001580045.1	Cephaloticoccus	0.0632	0.0698654545	2.092503	1
GCA_900538365.1	Acidaminococcus	0.06665	0.0709936709	2.084328	1
GCF_003012055.1	Peptostreptococcus	0.0688	0.075327027	2.082949	1
GCF_000018305.1	Caldivirga	0.0908	0.0965009217	2.077567	1
GCA_003150175.1	Olsenella	0.1473	0.1672090316	2.076234	1
GCF_002924625.1	Petrotoga	0.07215	0.0792943396	2.072934	1
GCA_003600755.1	UBA588	0.064	0.07595	2.069766	1
GCA_000508305.1	Sulfolobus	0.04875	0.0527355263	2.06192	1
GCF_000307225.1	Anaerococcus	0.0516	0.068229932	2.049433	1
GCA_003522105.1	ER4	0.0514	0.0659298851	2.048304	1
GCF_003957255.1	Actinotignum	0.0459	0.055916	2.038007	1
GCF_003606345.1	Bartonella	0.0875	0.0928343109	2.037525	1
GCA_002375985.1	Desulfopertinax	0.0828	0.0929972477	2.033475	1
GCF_000973625.1	Polynucleobacter	0.0309	0.0401369458	2.026292	1
GCF_001412615.1	Pyrodictium	0.0414	0.0523413793	2.023836	1
GCF_000420065.1	Varibaculum	0.0503	0.0620743363	2.022936	2
GCF_900129925.1	Anaerosphaera	0.04925	0.0540678571	2.021907	1
GCA_900538305.1	Enorma	0.0722	0.0779912621	2.010912	1
GCF_000297375.1	Leuconostoc	0.02575	0.035375	2.008587	1
GCF_003725295.1	Slackia	0.0855	0.1005346614	1.995252	1
GCF_001435955.1	Ligilactobacillus	0.08775	0.0899983871	1.982601	1
GCF_003722075.1	Methanohalophilus	0.093	0.1079134615	1.969036	1
GCF_000814825.1	DNF00809	0.0461	0.0583792793	1.967093	2
GCA_002490425.1	CAG-180	0.08935	0.1028155405	1.935781	1
GCF_003351105.1	Thermosipho	0.0345	0.0439587786	1.933435	1
GCF_000373785.1	Erysipelothrix	0.01975	0.0258410714	1.931022	1
GCF_003992015.1	F0422	0.0283	0.0386164659	1.902403	1
GCF_000376885.1	Alloscardovia	0.0407	0.0495634615	1.884654	4
GCF_000237825.1	Thermanaerovibrio	0.05855	0.0664517241	1.880838	3
GCA_900547415.1	Phascolarctobacterium	0.0877	0.0958911765	1.879566	1
GCF_000423865.1	Thermodesulfovibrio	0.0484	0.0547411765	1.871474	1
GCF_002214565.1	Thermococcus	0.05945	0.0663577665	1.86899	1
GCA_002742845.1	Sulfurovum	0.0469	0.0609509804	1.863584	1
GCF_000789255.1	Geoglobus	0.0524	0.0537230769	1.860815	1
GCF_000214415.1	Methanotorris	0.05875	0.0668325	1.854197	2
GCF_001434365.1	Limosilactobacillus	0.08445	0.0874778571	1.848461	1
GCF_900638385.1	Actinobacillus	0.0724	0.0893022727	1.837244	6
GCA_002497075.1	UBA472	0.0821	0.0909240506	1.831976	1
GCF_001543245.1	Aerococcus	0.1068	0.1113560606	1.8314	4
GCF_000703045.1	Persephonella	0.0257	0.0347522727	1.828858	3
GCF_000016785.1	Thermotoga	0.05	0.0666296552	1.823511	1
GCF_002998595.1	Haemophilus	0.0383	0.0455568421	1.805716	6
GCA_900065925.1	Nitrosotalea	0.0443	0.0484933333	1.805304	1
GCF_000015765.1	Methanocorpusculum	0.0552	0.0612305936	1.804962	3
GCF_000956175.1	Nitrosopumilus	0.0462	0.0493934426	1.80309	1
GCF_000701685.1	Gemella	0.0336	0.0331941176	1.795494	1
GCF_004006315.1	Nautilia	0.02065	0.0284272727	1.7911	4
GCF_003205235.1	Thermoplasma	0.02135	0.0322270833	1.79006	1
GCF_000421605.1	Thermodesulfobacterium	0.07415	0.0880706522	1.787382	1
GCA_003838185.1	Methanocalculus	0.09865	0.0977699029	1.780434	1
GCF_000311985.1	Kallipyga	0.0489	0.0622106195	1.77067	1
GCA_000019805.1	Pyrobaculum	0.04965	0.054547619	1.769823	1
GCF_000165735.1	Anaeroglobus	0.0531	0.0612132184	1.765528	1
GCF_000185805.1	Thermovibrio	0.0318	0.0350870968	1.759526	3
GCF_000526195.1	Hippea	0.0336	0.0465239437	1.742311	1
GCF_000091665.1	Methanocaldococcus	0.0339	0.0413224335	1.739927	2
GCF_000011105.1	Pyrococcus	0.0157	0.0198710345	1.738505	1
GCF_001612575.1	Streptobacillus	0.0465	0.0547076305	1.732661	1
GCF_001729965.1	Methanosphaera	0.06615	0.0731076471	1.729155	1
GCF_000017165.1	Methanococcus	0.07145	0.0793989474	1.720048	4
GCA_000432275.1	CAG-495	0.0921	0.0981746479	1.70912	1
GCF_002787055.1	Nitrosotenuis	0.0511	0.0556569343	1.697207	1
GCF_004117965.1	Helicobacter	0.0773	0.0944315556	1.694772	1
GCF_000143165.1	Dehalogenimonas	0.0772	0.0818242424	1.68651	1
GCA_004332195.1	Desulfurivibrio	0.1104	0.11550875	1.659679	1
GCF_000011465.1	Prochlorococcus	0.03015	0.0375064286	1.65799	1
GCF_000483125.1	Atopobium	0.06885	0.0788052632	1.657369	1
GCA_900538655.1	Peptoniphilus	0.0404	0.0499997033	1.644489	1
GCF_000523275.1	Lebetimonas	0.0356	0.0394	1.641	2
GCA_002504405.1	UBA71	0.0797	0.0889964602	1.618649	1
GCF_000730245.1	Jidaibacter	0.0519	0.0660309278	1.615277	1
GCF_000619805.1	Sulfurihydrogenibium	0.03565	0.0405135593	1.610181	1
GCF_001968985.1	Desulfurobacterium	0.0313	0.037625641	1.607407	1
GCA_000434775.1	CAG-1427	0.0694	0.0713	1.602574	1
GCF_900215655.1	Hydrogenobacter	0.0563	0.0675276596	1.601489	1
GCF_002892445.1	28L	0.02905	0.03475	1.595982	1
GCF_002139935.1	Campylobacter	0.0452	0.0505230159	1.594554	3
GCF_002994005.1	Apilactobacillus	0.0536	0.0575148936	1.575214	1
GCF_000019685.1	Borrelia	0.08285	0.0895417266	1.574881	1
GCF_000015945.1	Staphylothermus	0.06695	0.0787	1.570485	1
GCF_000017185.1	MethanOthermococcus	0.0666	0.0725805556	1.5695	2
GCF_000020785.1	Hydrogenobaculum	0.05215	0.0630443878	1.559514	2
GCF_000564995.1	Lancefieldella	0.0583	0.0643590674	1.557083	1
GCA_900541355.1	UBA1436	0.0594	0.0652787356	1.542578	1
GCA_002424475.1	BN30871	0.0438	0.0504626016	1.519349	1
GCF_004117915.1	Companilactobacillus	0.0856	0.092375	1.500957	1
GCF_000144915.1	Acidilobus	0.0961	0.1067869159	1.496453	1
GCF_000011905.1	Dehalococcoides	0.07105	0.0819842593	1.46972	1
GCA_002506595.1	Caldisphaera	0.02955	0.0322337209	1.46594	1
GCF_000350305.1	Methanomethylophilus	0.13165	0.1534942857	1.461105	1
GCF_000179715.1	Fannyhessea	0.0754	0.0834166667	1.449613	1
GCF_000472605.1	Pelagibacter	0.0242	0.0309792	1.395018	1
GCF_000828125.2	Rickettsia	0.1115	0.122205814	1.376743	1
GCA_001507955.1	MethanOthermobacter	0.076	0.0793188976	1.356511	1
GCF_000973085.1	Sneathia	0.03965	0.0538964286	1.330224	3
GCA_000992695.1	UBA12463	0.0351	0.0423340426	1.2339	1
GCA_002737445.1	Nitrosarchaeum	0.05185	0.056047	1.193764	1
GCF_002761215.1	GN02-872	0.0583	0.063404	1.184529	2
GCF_000565175.1	Spiroplasma	0.0577	0.063998	1.175131	1
GCF_001922545.1	Borreliella	0.0899	0.0989170068	1.15611	1
GCA_000995965.1	UBA11712	0.0743	0.085124359	1.141452	1
GCF_001653975.1	Chlamydophila	0.0623	0.066995122	1.120737	1
GCF_900169085.1	Chlamydia	0.0529	0.059206	1.083283	2
GCF_000012765.1	Mycoplasma	0.08605	0.0962767442	1.010023	2
GCF_000518725.1	Tullyiplasma	0.0263	0.032984058	0.977957	1
GCF_900167035.1	Mycoplasmopsis	0.0887	0.0956256757	0.872997	1
GCA_001783515.1	HO2-49-34	0.07015	0.08000125	0.819113	1
GCA_000991405.1	UBA8515	0.0455	0.0558584615	0.803389	1
GCF_002804245.1	Entomoplasma	0.0296	0.042022807	0.800407	2
GCF_000334405.1	Blattabacterium	0.0991	0.1019948905	0.638184	1
GCA_005080865.1	Buchnera	0.0805	0.0845032	0.630615	1
